# Pan-cancer analysis reveals that tumor microbiomes generate specific epitopes through transcriptional reprogramming

**DOI:** 10.1101/2025.10.22.683275

**Authors:** Jinman Fang, Yuxin Zhang, Wei Wang, Xiao Zuo, Tao Chen, Kecheng Li, Huiya Yang, Tianyang Zhu, Yuanliang Zhang, Dandan Wei, Jianfeng Zhang, Jialong Cui, Zhen Tang, Shouwu Zhang, Lirong Wang, Wei Wang, Zhilei Li, Dushan Ding, Ruixia Sun, Dandan Zhu, Yin He, Yanfei Zhou, Chenkun Ye, Dandan Chen, Xueting Lang, Long Jiang, Qian Zhao, Lu Zhang, Hongzhi Wang, Yuanwei Zhang

## Abstract

The therapeutic promise of tumor microbial peptides faces a critical safety paradox: tumors and peritumor tissues harbor compositionally similar microbiomes, yet safe immunotherapy demands tumor-specific targeting. We performed comprehensive transcriptomic analysis of microbial communities from 1,868 tumor and peritumor samples across 11 cancer types. Although 88.5% of microbial species are present in both tissue types, tumor and peritumor tissues exhibit profound transcriptional divergence: only 34.1% of microbial genes are expressed in both tissue types, and merely 18.2% of predicted HLA-binding peptides overlap. This transcriptional divergence represents microbial transcriptional reprogramming (MTR) in tumor tissues, through which microbes activate distinct genomic regions while adapting to tumor microenvironmental pressures, thereby generating tumor-specific peptide repertoires. Using Microbial Transcriptional Reprogramming Index (MiTRI) to quantify MTR, we found that higher MiTRI values correlate with expanded immunogenic peptide repertoires. Mass spectrometry-based immunopeptidomics confirmed that 25% of naturally presented microbial peptides originate from MTR regions. Crucially, in microsatellite-stable colorectal cancer, neo-adjuvant therapy responders exhibited significantly higher MiTRI values. T cell receptors (TCRs) recognized MTR-derived epitopes at 2.10-fold higher rates than genome-wide epitopes, accounting for 79.1% of clonally expanded TCRs. These findings establish MTR as the principle that ensures the tumor-specificity and safety of micorbiome-directed immunotherapy.
