## Extended Data Table S5 for "Pan-cancer analysis reveals that tumor microbiomes generate specific epitopes through transcriptional reprogramming"

### Sheet: Extended Data Table S5
Extended Data Table S5. List of literature-reported tumor-associated microorganisms in each cancer type
Tissue	Cancer Tpye	Species	PMID
Bladder	Bladder cancer (BLCA)	Proteus mirabilis	9880476, 671604
Breast	Breast cancer (BRCA)	Achromobacter xylosoxidans	3281982
		Acinetobacter johnsonii	39037373
		Cutobacterium acnes	38300584, 7044404
		Escherichia coli	30081953, 36835626
		Shigella sonnei	35334851, 37727203
		Sphingomonas paucimobilis	35366464, 29504912
Cervix	Cervical cancer (CESC)	Neisseria gonorrhoeae	29729331, 38544527, 8683638
		Pasteurella multocida	30195472
		Prevotella amnii	38407720, 32842982
Colorectum	Colorectal cancer (CRC)	Campylobacter ureolyticus	30936548
		Fusobacterium animalis	38509359
		Fusobacterium canifelinum	38904265
		Fusobacterium hwasookii	33382980
		Fusobacterium massiliense	32051205
		Fusobacterium nucleatum	38509359, 38402201
		Fusobacterium polymorphum	35680952
		Fusobacterium pseudoperiodonticum	35680952
		Fusobacterium vincentii	34929558, 25432777
		Fusobacterium varium	30546113
		Fusobacterium periodonticum	30546113
Kidney	Kidney cancer (RCC)	Escherichia coli	37433926, 36296184, 33908255
Liver	Liver cancer (LIHC)	Helicobacter pylori	15710989, 12471577, 11013355
		Fusobacterium nucleatum	38602474
Lung	Lung cancer (LC)	Enterococcus casseliflavus	33111503
		Stenotrophomonas maltophilia	36819033
		Acinetobacter nosocomialis	22712825
		Pseudomonas putida	2498338
		Enterococcus innesii	37676050
Head and Neck	Oral Squamous Cell Carcinoma (OSCC)	Fusobacterium nucleatum	34774023, 28924229
		Fusobacterium periodonticum	28924229
		Prevotella aurantiaca	38644421
Pancreas	pancreatic cancer (PAAD)	Porphyromonas gingivalis	38233197, 27742762, 39044834, 39575247
		Fusobacterium nucleatum	36256708, 39044834, 30872392, 36115181, 34298645
Stomach	Gastric cancer (GC)	Prevotella melaninogenica	35285172, 30584008
		Neisseria mucosa	28322295
		Porphyromonas gingivalis	28705771, 23308100
		Enterococcus faecalis	33921108
		Fusobacterium nucleatum	39351058, 36230809, 38940519, 38992099
		Streptococcus anginosus	7591953, 26228983
		Veillonella parvula	38940519
		Prevotella intermedia	38287724, 38940519
Thyroid	Thyroid cancer (THCA)	Yersinia enterocolitica	12193307
