## Extended Data Table S6 for "Pan-cancer analysis reveals that tumor microbiomes generate specific epitopes through transcriptional reprogramming"

### Sheet: Extended Data Table S6
Extended Data Table S6. Colorectal cancer driver genes
Gene stable ID	Gene symbol	Chromosome	Gene start (bp)	Gene end (bp)
ENSG00000039068	CDH1	16	68737292	68835537
ENSG00000049618	ARID1B	6	156776020	157210779
ENSG00000064012	CASP8	2	201233443	201361836
ENSG00000064651	SLC12A2	5	128083766	128189677
ENSG00000065361	ERBB3	12	56076799	56103505
ENSG00000065559	MAP2K4	17	12020829	12143830
ENSG00000076984	MAP2K7	19	7903843	7914478
ENSG00000087088	BAX	19	48954815	48961798
ENSG00000087460	GNAS	20	58839718	58911192
ENSG00000089280	FUS	16	31180138	31196963
ENSG00000092445	TYRO3	15	41557675	41583589
ENSG00000100852	ARHGAP5	14	32076114	32159728
ENSG00000102054	RBBP7	X	16839283	16870362
ENSG00000102554	KLF5	13	73054976	73077541
ENSG00000104290	FZD3	8	28494205	28574267
ENSG00000104447	TRPS1	8	115408496	115809673
ENSG00000105193	RPS16	19	39433137	39435949
ENSG00000105388	CEACAM5	19	41708585	41730433
ENSG00000107779	BMPR1A	10	86755786	86932825
ENSG00000108342	CSF3	17	40015361	40017813
ENSG00000108375	RNF43	17	58353676	58417595
ENSG00000108821	COL1A1	17	50184101	50201632
ENSG00000109321	AREG	4	74445136	74455005
ENSG00000109670	FBXW7	4	152320544	152536092
ENSG00000111266	DUSP16	12	12473282	12562863
ENSG00000111276	CDKN1B	12	12685498	12722369
ENSG00000112592	TBP	6	170554302	170572870
ENSG00000115268	RPS15	19	1438358	1440495
ENSG00000115750	TAF1B	2	9843443	9934416
ENSG00000116128	BCL9	1	147541501	147626216
ENSG00000116251	RPL22	1	6185020	6209389
ENSG00000116815	CD58	1	116514534	116571039
ENSG00000117713	ARID1A	1	26693236	26782104
ENSG00000121879	PIK3CA	3	179148114	179240093
ENSG00000121989	ACVR2A	2	147844517	147930826
ENSG00000124486	USP9X	X	41085445	41236579
ENSG00000125398	SOX9	17	72121020	72126416
ENSG00000128573	FOXP2	7	114086327	114693772
ENSG00000133703	KRAS	12	25205246	25250936
ENSG00000134982	APC	5	112707518	112846239
ENSG00000135503	ACVR1B	12	51951699	51997078
ENSG00000137154	RPS6	9	19375715	19380236
ENSG00000139508	SLC46A3	13	28700064	28718970
ENSG00000140262	TCF12	15	56918623	57299281
ENSG00000141510	TP53	17	7661779	7687546
ENSG00000141646	SMAD4	18	51028528	51085045
ENSG00000141736	ERBB2	17	39687914	39730426
ENSG00000142208	AKT1	14	104769349	104795759
ENSG00000143390	RFX5	1	151340640	151347326
ENSG00000143674	MAP3K21	1	233327724	233385148
ENSG00000143702	CEP170	1	243124428	243255793
ENSG00000145675	PIK3R1	5	68215740	68301821
ENSG00000147140	NONO	X	71254814	71301522
ENSG00000147403	RPL10	X	154389955	154409168
ENSG00000147889	CDKN2A	9	21967752	21995301
ENSG00000148737	TCF7L2	10	112950247	113167678
ENSG00000149311	ATM	11	108222804	108369102
ENSG00000152518	ZFP36L2	2	43222402	43226606
ENSG00000153006	SREK1IP1	5	64718148	64768691
ENSG00000154803	FLCN	17	17212212	17237188
ENSG00000154945	ANKRD40	17	50693198	50707914
ENSG00000156030	MIDEAS	14	73715122	73790285
ENSG00000157764	BRAF	7	140719327	140924929
ENSG00000159216	RUNX1	21	34787801	36004667
ENSG00000162144	CYB561A3	11	61348754	61362283
ENSG00000162231	NXF1	11	62792123	62806302
ENSG00000162896	PIGR	1	206928522	206946466
ENSG00000163435	ELF3	1	202007945	202017183
ENSG00000163513	TGFBR2	3	30606478	30694249
ENSG00000164066	INTU	4	127623271	127726737
ENSG00000165480	SKA3	13	21153595	21176552
ENSG00000166710	B2M	15	44711358	44718851
ENSG00000166949	SMAD3	15	67063763	67195173
ENSG00000166987	MBD6	12	57520710	57530148
ENSG00000168036	CTNNB1	3	41194741	41260096
ENSG00000168137	SETD5	3	9397615	9479240
ENSG00000168646	AXIN2	17	65528563	65561648
ENSG00000169375	SIN3A	15	75369379	75455842
ENSG00000169564	PCBP1	2	70087477	70089203
ENSG00000171456	ASXL1	20	32358330	32439319
ENSG00000171862	PTEN	10	87862638	87971930
ENSG00000172006	ZNF554	19	2819868	2836735
ENSG00000172661	WASHC2C	10	45727200	45792964
ENSG00000172785	ZNG1A	9	120837	179147
ENSG00000172817	CYP7B1	8	64587763	64798737
ENSG00000174136	RGMB	5	98768650	98798643
ENSG00000175387	SMAD2	18	47808957	47931146
ENSG00000177426	TGIF1	18	3411608	3459978
ENSG00000177606	JUN	1	58776845	58784048
ENSG00000179218	CALR	19	12938578	12944489
ENSG00000182872	RBM10	X	47145221	47186813
ENSG00000183337	BCOR	X	40049815	40177329
ENSG00000183579	ZNRF3	22	28883572	29057488
ENSG00000183765	CHEK2	22	28687743	28742422
ENSG00000184675	AMER1	X	64185117	64205708
ENSG00000186174	BCL9L	11	118893875	118925926
ENSG00000189079	ARID2	12	45729706	45908040
ENSG00000198561	CTNND1	11	57753243	57819546
ENSG00000204217	BMPR2	2	202376327	202567751
ENSG00000204267	TAP2	6	32821833	32838739
ENSG00000204577	LILRB3	19	54216278	54223506
ENSG00000206503	HLA-A	6	29941260	29949572
ENSG00000213281	NRAS	1	114704469	114716771
ENSG00000229637	PRAC2	17	48723185	48724758
ENSG00000234745	HLA-B	6	31353872	31367067
ENSG00000255192	NANOGP8	15	35083410	35085295
ENSG00000255974	CYP2A6	19	40843541	40850447
ENSG00000272333	KMT2B	19	35717973	35738880
ENSG00000277161	PIGW	17	36534987	36539310
