## Extended Data Table S7 for "Pan-cancer analysis reveals that tumor microbiomes generate specific epitopes through transcriptional reprogramming"

### Sheet: Extended Data Table S7a
Extended Data Table S7. Single-cell annotation and analysis of T cell subsets
Extended Data Table S7a. Marker genes for different T cell subtypes
Cell Type	Marker Genes
CD4+ Tn/Tcm	CD4, CCR7, LEF1, SELL, TCF7, CD27, CD28, S1PR1, PTGER2, ICAM2, ANXA1, ANXA2
CD4+ Temra/Teff	CD4, KLRG1, CX3CR1, NKG7, PRF1, GNLY, GZMH, TBX21, CTSW, S1PR1, S1PR5
CD4+ Treg	CD4, FOXP3, IL2RA, IL10RA, IKZF2, RTKN2, CDC25B, S1PR4
CD8+ Tn/Tcm	CD8A, CD8B, CCR7, SELL, IL7R, CD27, CD28, PRF1, GZMA, CCL5, GPR183, S1PR1, LEF1,TCF7
CD8+ Temra/Teff	CD8A, CD8B, KLRG1, CX3CR1, FCGR3A, FGFBP2, PRF1, GZMH, TBX21, EOMES, S1PR1, S1PR5
CD8+ Tem	CD8A, CD8B, GZMK, CXCR4, CXCR3, CD44
γδ T	TRGV9, TRDV2

### Sheet: Extended Data Table S7b
Extended Data Table S7. Single-cell annotation and analysis of T cell subsets
Extended Data Table S7b. Differential cell type composition between responder and non-responder group
Cell Type	Responders (%)	Non-responders (%)	χ²	p value
CD4+ Tn/Tcm	35.05	56.52	143.12	5.53e-33
CD4+ Temra/Teff	6.73	10.99	18.27	1.92e-05
CD4+ Treg	4.22	9.4	39.36	3.53e-10
CD8+ Tn/Tcm	8.78	9.2	0.1	0.747
CD8+ Temra/Teff	35.22	12.26	189.39	4.31e-43
CD8+ Tem	5.52	0.66	42.11	8.62e-11
γδ T	4.49	0.97	26.32	2.89e-07
